# Extracellular heparan 6-O-endosulfatases SULF1 and SULF2 in HNSC and other malignancies

**DOI:** 10.1101/2022.08.25.505356

**Authors:** Yang Yang, Jaeil Ahn, Nathan Edwards, Julius Benicky, Aaron M. Rozeboom, Bruce Davidson, Christina Karamboulas, Kevin C.J. Nixon, Laurie Ailles, Radoslav Goldman

## Abstract

SULF1 and SULF2 are oncogenic in a number of human malignancies, including head and neck squamous cell carcinoma (HNSC). The function of these two heparan sulfate editing enzymes was previously considered largely redundant but the biology of cancer suggests differences that we explore in our RNAseq and RNAScope studies of HNSC and in a pan cancer analysis using the TCGA and CPTAC (proteomics) data. Our studies document a consistent upregulation of SULF1 and SULF2 in HNSC which is associated with poor survival outcomes. SULF2 expression increases in multiple malignancies but less consistently than SULF1, which uniformly increases in the tumor tissues and negatively impacts survival in several types of cancer. Meanwhile, SULF1 showed low expression in cancer cell lines and a scRNAseq study of HNSC shows that SULF1 is not supplied by epithelial tumor cells, like SULF2, but is secreted by cancer associated fibroblasts. Our RNAScope and PDX analysis of the HNSC tissues fully confirm the stromal source of SULF1 and explain the uniform impact of this enzyme on the biology of multiple malignancies. In summary, the SULF1 enzyme, supplied by a subset of cancer associated fibroblasts, is upregulated and negatively impacts HNSC survival at an early stage of the disease progression while the SULF2 enzyme, supplied by tumor cells, impacts survival at later stages of HNSC. This paradigm is common to multiple malignancies and suggests a potential for diagnostic and therapeutic targeting of the heparan sulfatases in cancer diseases.
