## Supplemental Table 1-5 for "Extracellular heparan 6-O-endosulfatases SULF1 and SULF2 in HNSC and other malignancies"

### Sheet: Sup Table 1
Supplemental Table 1. A. SULF1 and SULF2 mRNA expression across 32 TCGA studies compared to non-disease tissues from GTEx. SULF1 and SULF2 mRNAs are quantified as log2 (RSEM_counts+1). Differential expressions, represented by log2FC and p-value, were calculated by non-paired t-test. B. Association between SULF mRNA expression and PFI outcomes of patients in 20 TCGA studies. Differential expressio…
A. TCGA Study_Expression		SULF1 and SULF2 expression in tumor				GTEx_Normal tissues		SULF1 Expression			SULF2 Expression
Project	Name	No. of tumors	No. of T&N pairs	SULF1	SULF2	Primary site	Sample size	Mean	Log2FC	FDR	Mean	Log2FC	FDR
ACC	adrenocortical carcinoma	77		6.99	12.05	adrenal gland	125	7.15	-0.16	0.753	9.62	2.43	1.12e-25
BLCA	bladder urothelial carcinoma	407	19	10.8	11.04	bladder	9	9.26	1.54	0.0403	10.17	0.87	0.181
BRCA	breast invasive carcinoma	1091	112	13.52	13.5	breast	178	10.1	3.42	1.8e-90	11.58	1.92	9.28e-70
CESC	cervical SCC and endocervical adenocarcinoma	303		11.07	12.46	cervix	10	9.35	1.72	0.00209	12.49	-0.03	0.889
CHOL	cholangiocarcinoma	36	9	11.53	12.49	liver	110	6.16	5.37	4.07e-25	10.02	2.47	1.16e-14
COAD	colon adenocarcinoma	285	26	12.63	12.74	colon	304	11.07	1.56	2.27e-21	11.26	1.48	2.78e-57
DLBC	lymphoid neoplasm diffuse large B-cell lymphoma	47		10.73	11.24	NA	NA	NA	NA	NA	NA	NA	NA
ESCA	esophageal carcinoma	181	13	12.62	13.68	esophagus mucosa	269	9	3.62	6.15e-63	11.73	1.95	1.94e-51
GBM	glioblastoma multiforme	152		9.54	12.29	NA	NA	NA	NA	NA	NA	NA	NA
HNSC	head and neck squamous cell carcinoma	518	43	11.92	13.57	salivary gland	55	9.02	2.9	5.33e-28	11.04	2.53	7.65e-34
KICH	kidney chromophobe	66	25	9.51	10.96	kidney cortex	27	9.66	-0.15	0.346	11.13	-0.17	0.435
KIRC	kidney renal clear cell carcinoma	530	72	12.24	12.89	kidney cortex	27	9.66	2.58	6.23e-17	11.13	1.76	8.82e-15
KIRP	kidney renal papillary cell carcinoma	288	32	10.31	13.42	kidney cortex	27	9.66	0.65	0.24	11.13	2.29	1.78e-17
LGG	brain lower grade glioma	508		10.08	13.89	NA	NA	NA	NA	NA	NA	NA	NA
LIHC	liver hepatocellular carcinoma	369	50	8.19	10.42	liver	110	6.16	2.03	5.21e-20	10.02	0.4	0.264
LUAD	lung adenocarcinoma	513	58	12.25	10.88	lung	287	9.72	2.54	5.22e-80	10.09	0.79	1.14e-22
LUSC	lung squamous cell carcinoma	498	50	12.79	12.54	lung	287	9.72	3.08	9.18e-97	10.09	2.45	5.04e-90
MESO	mesothelioma	87		14.79	13.27	NA	NA	NA	NA	NA	NA	NA	NA
OV	ovarian serous cystadenocarcinoma	419		11.99	10.99	ovary	88	9.79	2.2	6.9e-24	13.26	-2.27	2.86e-46
PAAD	pancreatic adenocarcionma	178	4	13.83	13.19	pancreas	165	7.02	6.81	1.61e-55	8.35	4.84	2.8e-56
PCPG	pheochromocytoma and paraganglioma	177		9.88	10.93	NA	NA	NA	NA	NA	NA	NA	NA
PRAD	prostate adenocarcinoma	494	51	11.63	10.5	prostate	100	11.4	0.23	0.15	10.5	0	0.635
READ	rectum adenocarcinoma	91	6	12.67	13.12	colon	304	11.07	1.6	4.96e-12	11.26	1.86	1.03e-47
SARC	sarcoma	258		12.54	12.85	NA	NA	NA	NA	NA	NA	NA	NA
SKCM	skin cutaneous melanoma	102		10.07	11.19	skin	555	8	2.07	4.42e-32	10.89	0.3	0.233
STAD	stomach adenocarcinoma	413	33	13.12	13.06	stomach	172	7.99	5.13	1.72e-72	9.94	3.13	1.6e-67
TGCT	testicular germ cell tumors	132		9.8	11.46	testis	165	9.57	0.23	0.828	10.98	0.48	4.96e-06
THCA	thyroid carcinoma	504	59	12.09	12.28	thyroid	278	11.27	0.82	1.87e-23	11.46	0.82	8.01e-36
THYM	thymoma	119		8.8	11.84	NA	NA	NA	NA	NA	NA	NA	NA
UCEC	uterine corpus endometrial carcinoma	180	7	11.25	11.68	uterus	78	10.97	0.28	0.11	13.44	-1.76	2.76e-21
UCS	uterine carcinosarcoma	57		12.03	12.92	uterus	78	10.97	1.06	2.58e-05	13.44	-0.52	0.0895
UVM	uveal melanoma	79		7.05	10.02	NA	NA	NA	NA	NA	NA	NA	NA
B. TCGA study_Survival				SULF1				SULF2
Project		patients	PFI events	HR	FDR	Published results	PMID	HR	FDR	Published results	PMID
BLCA	bladder urothelial carcinoma	407	174	1.392	0.1	HR=1.851, p=0.021	28525382	1.246	0.166	p=0.1332	28525382
BRCA	breast invasive carcinoma	1091	145	1.359	0.182	HR=1.943, p=0.025	32377705	0.722	0.1
CESC	cervical SCC and endocervical adenocarcinoma	303	71	2.227	0.007			1.612	0.1
COAD	colon adenocarcinoma	285	83	1.867	0.02			0.713	0.16
ESCA	esophageal carcinoma	181	85	1.619	0.1			1.352	0.166	HR=1.13, p=0.03	23180455
GBM	glioblastoma multiforme	152	119	1.408	0.148			0.71	0.154
HNSC	head and neck squamous cell carcinoma	518	197	1.24	0.189	HR=1.408, p=0.075	33585200	1.687	0.007	HR=1.653, p=0.001	33585200
KIRC	kidney renal clear cell carcinoma	530	160	1.337	0.189			2.162	0	HR=13.32, p=0.015	27589337
KIRP	kidney renal papillary cell carcinoma	288	57	2.693	0.007			0.661	0.16
LGG	brain lower grade glioma	508	189	1.479	0.028			0.354	0
LIHC	liver hepatocellular carcinoma	369	179	1.173	0.341	HR=3.1, p=0.03	25503294	1.587	0.023	p=0.01	18318435
LUAD	lung adenocarcinoma	513	209	1.26	0.189	p=0.04	21599997	0.712	0.1	HR=1.34, p=0.611	26882224
LUSC	lung squamous cell carcinoma	498	145	1.304	0.206			1.362	0.117	HR=0.78, p=0.736	26882224
OV	ovarian serous cystadenocarcinoma	419	302	0.909	0.448			0.818	0.122
PAAD	pancreatic adenocarcionma	178	104	2.365	0.007			1.724	0.023	HR=2.21, p=0.004	27560551
PRAD	prostate adenocarcinoma	494	92	1.452	0.182			1.254	0.276
SARC	sarcoma	258	137	1.285	0.189			0.646	0.077
STAD	stomach adenocarcinoma	413	135	1.313	0.189	HR=1.31, p=0.0016	34557034	1.355	0.16
THCA	thyroid carcinoma	504	52	1.422	0.241			0.57	0.1
UCEC	uterine corpus endometrial carcinoma	180	45	1.449	0.251			0.415	0.02

### Sheet: Sup Table 2
Supplementary table 2: Characteristics of the HNSC patients enrolled at the Princess Margaret Cancer Center, University of Toronto
Pt ID	Age at diagnosis	Gender	Smoking History	Smoking pack-years	Disease Site	Subsite	Tumor Size (max diam, in cm)	T stage	Histologic Grade	N stage	M stage	Surgery	RT Intent	Chemo	F/u from Diagnosis (in years)	Vital Status
1	63	F	Non-smoker	0	Lip and Oral Cavity	Lower Alveolus and Gingiva	1.5	T4a	Mod	N0	M0	Yes	No	No	3.39726	Alive
2	58	M	Ex-smoker	20	Lip and Oral Cavity	Tongue	1.8	T2	Mod	N1	M0	Yes	Yes	Yes	1.81096	Deceased
3	31	M	Non-smoker	0	Lip and Oral Cavity	Tongue	0.8	T1	Mod	N1	M0	Yes	No	No	4.72055	Alive
4	74	F	Non-smoker	0	Lip and Oral Cavity	Lower Alveolus and Gingiva	2.3	T4a	Mod	N2c	M0	Yes	No	No	0.40274	Deceased
5	88	F	unknown	na	Lip and Oral Cavity	Floor of Mouth	1.2	T2	Poor	N2b	M0	Yes	No	No	0.715068	Deceased
6	76	F	Current	48	Hypopharynx	Pyriform Sinus	1.4	T4a	Poor	N0	M0	Yes	Yes	No	2.14795	Alive
7	61	M	Ex-smoker	30	Lip and Oral Cavity	Tongue	2.6	T3	Mod	N0	M0	Yes	Yes	No	4.61918	Alive
8	87	F	Non-smoker	0	Lip and Oral Cavity	Tongue	0.5	T2	Mod	N2b	M0	Yes	Yes	No	4.64384	Alive
9	76	M	Current	25	Lip and Oral Cavity	Floor of Mouth	1.6	T4a	Mod	N0	M0	Yes	No	No	3.74795	Deceased
10	68	M	Current	50	Lip and Oral Cavity	Tongue	1.5	T2	Poor	N2b	M0	Yes	Yes	No	1.47671	Deceased
11	54	F	Current	40	Larynx	Supraglottis	2.5	T4a	Mod	N2c	M0	Yes	Yes	Yes	1.28493	Deceased
12	54	F	Ex-smoker	25	Larynx	Supraglottis	3.7	T4a	Mod	N2c	M0	Yes	Yes	Yes	3.09589	Alive
13	64	F	Ex-smoker	20	Lip and Oral Cavity	Tongue	1	T1	Mod	N2b	M0	Yes	Yes	No	4.23836	Alive
14	63	M	Ex-smoker	20	Lip and Oral Cavity	Retromolar Trigone	1.1	T4a	Poor	N2b	M0	Yes	Yes	No	4.24384	Alive
15	73	F	Non-smoker	0	Lip and Oral Cavity	Lower Alveolus and Gingiva	1.1	T4a	Mod	N2b	M0	Yes	Yes	No	1.93151	Alive
16	57	M	Current	30	Lip and Oral Cavity	Tongue	1.9	T4a	Mod	N2b	M0	Yes	Yes	No	0.767123	Deceased
17	63	M	Current	70	Lip and Oral Cavity	Tongue	1.1	T2	Mod	N1	M0	Yes	No	No	2.45753	Alive
18	80	M	Ex-smoker	10	Lip and Oral Cavity	Lower Alveolus and Gingiva	1.2	T4a	Poor	N2b	M0	Yes	Yes	No	0.90137	Deceased
19	62	M	Current	40	Lip and Oral Cavity	Floor of Mouth	0.7	T2	Mod	N0	M0	Yes	No	No	2.13151	Deceased
20	50	M	Current	21	Lip and Oral Cavity	Tongue	0.5	T1	Well	N0	M0	Yes	No	No	3.6411	Alive
21	73	F	Non-smoker	0	Lip and Oral Cavity	Floor of Mouth	0.8	T3	Poor	N2c	M0	Yes	Yes	Yes	3.5863	Alive
22	58	M	Ex-smoker	50	Lip and Oral Cavity	Tongue	1	T3	Mod	N0	M0	Yes	No	No	0.884932	Deceased
23	53	F	Ex-smoker	30	Lip and Oral Cavity	Floor of Mouth	1	T3	Mod	N2b	M0	Yes	Yes	Yes	7.55616	Alive
24	69	M	Non-smoker	0	Lip and Oral Cavity	Lower Alveolus and Gingiva	1.7	T4a	Mod	N2b	M0	Yes	Yes	Yes	1.87397	Deceased
25	61	M	Current	45	Lip and Oral Cavity	Retromolar Trigone	0.6	T2	Mod	N0	M0	Yes	No	No	3.81918	Alive
26	78	M	Ex-smoker	15	Lip and Oral Cavity	Floor of Mouth	1.4	T1	Poor	N1	M0	Yes	No	No	3.69589	Alive
27	75	F	Ex-smoker	40	Lip and Oral Cavity	Floor of Mouth	4	T4a	Well	N0	M0	Yes	Yes	No	6.73973	Deceased
28	53	F	Non-smoker	0	Lip and Oral Cavity	Floor of Mouth	1.2	T4a	Poor	N0	M0	Yes	Yes	No	2.06027	Deceased
29	64	M	Current	50	Lip and Oral Cavity	Tongue	3.7	T4a	Mod	N2b	M0	Yes	No	No	4.83014	Alive
30	61	M	Ex-smoker	50	Lip and Oral Cavity	Buccal Mucosa	1.7	T3	Mod	N0	M0	Yes	Yes	No	7.51507	Alive
31	67	M	Ex-smoker	30	Lip and Oral Cavity	Hard Palate	3	T4a	Mod	N2c	M0	Yes	Yes	No	0.156164	Deceased
32	56	M	Ex-smoker	40	Lip and Oral Cavity	Retromolar Trigone	0.8	T2	Poor	N0	M0	Yes	No	No	5.81096	Alive
33	67	M	Ex-smoker	3	Lip and Oral Cavity	Floor of Mouth	1.2	T4a	Mod	N2c	M0	Yes	No	No	0.328767	Deceased
34	68	F	Current	50	Larynx	Supraglottis	1.5	T4b	Mod	N0	M0	Yes	Yes	Yes	4.62192	Alive
35	64	M	Ex-smoker	40	Hypopharynx	post-cricoid	2.9	T4a	Poor	N2c	M1	Yes	No	No	0.884932	Deceased
36	61	M	Non-smoker	0	Lip and Oral Cavity	Buccal Mucosa	0.5	T1	Well	N2b	M0	Yes	Yes	No	1.34795	Deceased
37	58	F	Ex-smoker	5	Lip and Oral Cavity	Floor of Mouth	0.4	T1	Well	N0	M0	Yes	No	No	3.61644	Alive
38	79	M	Ex-smoker	25	Larynx	Supraglottis	3	T4a	Mod	N1	M0	Yes	Yes	No	3.45205	Alive
39	73	M	Current	55	Lip and Oral Cavity	Floor of Mouth	0.5	T2	Mod	N0	M0	Yes	No	No	1.03562	Deceased
40	45	M	Current	30	Larynx	Glottis	2	T4a	Poor	N2c	M0	Yes	Yes	Yes	0.980822	Alive
41	34	M	Non-smoker	0	Lip and Oral Cavity	Tongue	0.8	T1	Mod	N0	M0	Yes	No	No	3.37808	Alive
42	66	M	Current	40	Hypopharynx	Pyriform Sinus	1.2	T3	Poor	N0	M0	Yes	Yes	No	1.10411	Deceased
43	48	Female	Non-smoker	0	Lip and Oral Cavity	Tongue	1.4	T2	Mod	N2b	M0	Yes	No	No	6.38904	Alive
44	54	M	Current	30	Lip and Oral Cavity	Floor of Mouth	3.2	T4a	Poor	N2c	M0	Yes	Yes	Yes	3.41644	Alive
45	73.9	Male	Ex-smoker	20	Lip and Oral Cavity	Tongue	1.4	T3	Mod	N0	M0	Yes	Yes	EGFRi	0.835616	Deceased
46	50.4	Male	Non-smoker	0	Lip and Oral Cavity	Tongue	1.1	T2	Mod	N0	M0	Yes	No	No	5.94521	Alive
47	62	M	Current	45	Lip and Oral Cavity	Floor of Mouth	1	T2	Mod	N0	M0	Yes	No	No	3.20822	Alive
48	55.3	Female	Current	40	Lip and Oral Cavity	Floor of Mouth	2.2	T4a	Mod	N2c	M0	Yes	No	No	2.68767	Alive
49	47.5	Male	Ex-smoker	5	Lip and Oral Cavity	Tongue	1.3	T2	Mod	N0	M0	Yes	Yes	No	5.90959	Alive
50		Male	Current	30	Lip and Oral Cavity	Tongue	0.9	T1	Well	N0	M0	Yes	No	No	0.747945	Deceased
51	60	M	Non-smoker	0	Lip and Oral Cavity	Tongue	1.5	T2	Mod	N1	M0	Yes	Yes	No	3.2	Alive
52	46	Male	Non-smoker	0	Lip and Oral Cavity	Tongue	1.1	T2	Mod	N0	M0	Yes	No	No	6.00548	Alive
53	63.6	Female	Current	10	Lip and Oral Cavity	Tongue	0.8	T2	Poor	N0	M0	Yes	No	No	4.40274	Alive
54	62.1	Male	Current	30	Lip and Oral Cavity	Tongue	3	T3	Poor	N2c	M0	Yes	Yes	Yes	0.838356	Deceased
55	66.7	Male	Non-smoker	0	Lip and Oral Cavity	Tongue	1.5	T3	Mod	N1	M0	Yes	No	No	3.85753	Alive
56	62	Female	Non-smoker	0	Lip and Oral Cavity	Retromolar Trigone	1	T2	Poor	N2b	M0	Yes	Yes	No	1.59178	Deceased
57	74	F	Non-smoker	0	Lip and Oral Cavity	Hard Palate	1.6	T4a	Well	N0	M0	Yes	Yes	No	2.91233	Alive
58	71	Male	Current	50	Lip and Oral Cavity	Floor of Mouth	2.1	T3	Poor	N2b	M0	Yes	Yes	No	0.953425	Deceased
59	64	Male	Current	45	Lip and Oral Cavity	Floor of Mouth	1.2	T2	Mod	N0	M0	Yes	Yes	No	0.769863	Deceased
60	26	Female	Non-smoker	0	Lip and Oral Cavity	Tongue	2	T3	Mod	N2b	M0	Yes	Yes	Yes	3.41918	Deceased
61	68	M	Current	50	Lip and Oral Cavity	Tongue	4.5	T4a	Poor	N2b	M0	Yes	Yes	Yes	3.17534	Alive
62	54	M	Ex-smoker	15	Lip and Oral Cavity	Hard Palate	2.9	T2	Mod	N0	M0	Yes	Yes	No	3.06849	Alive
63	67	Male	Ex-smoker	10	Lip and Oral Cavity	Tongue	0.7	T3	Mod	N2b	M0	Yes	Yes	No	0.520548	Deceased
64	69	F	Ex-smoker	0	Lip and Oral Cavity	Upper Alveolus and Gingiva	0.5	T1	Mod	N0	M0	Yes	No	No	5.71507	Alive
65	53	F	Current	15	Lip and Oral Cavity	Tongue	0.8	T2	Poor	N2c	M1	Yes	Yes	No	0.564384	Deceased
66	87	F	Non-smoker	0	Lip and Oral Cavity	Tongue	1.4	T2	Mod	N2b	M0	Yes	No	No	0.99726	Deceased
67	72	F	Ex-smoker	30	Lip and Oral Cavity	Tongue	1.9	T2	Poor	N2c	M0	Yes	Yes	Yes	0.49863	Deceased
68	71	M	Non-smoker	0	Lip and Oral Cavity	Tongue	2.1	T2	Poor	N0	M0	Yes	Yes	No	0.753425	Deceased
69	67	F	Non-smoker	0	Lip and Oral Cavity	Buccal Mucosa	1.5	T2	Mod	N2b	M0	Yes	Yes	No	2.95342	Alive
70	80	M	Ex-smoker	40	Lip and Oral Cavity	Tongue	1.5	T3	Mod	N1	M0	Yes	Yes	No	2.83014	Alive
71	52	M	Current	10	Lip and Oral Cavity	Tongue	1.6	T2	Mod	N1	M0	Yes	Yes	No	5.36986	Alive
72	57	M	Non-smoker	0	Lip and Oral Cavity	Buccal Mucosa	0.9	T2	Poor	N2b	M0	Yes	Yes	Yes	5.6411	Alive
73	39	M	Current	2	Lip and Oral Cavity	Buccal Mucosa	0.8	T1	Poor	N2b	M0	Yes	Yes	Yes	0.643836	Alive
74	79	M	Non-smoker	0	Lip and Oral Cavity	Lower Alveolus and Gingiva	1.2	T4a	Mod	N0	M0	Yes	Yes	No	1.57808	Deceased
75	64	M	Current	40	Lip and Oral Cavity	Retromolar Trigone	0.3	T2	Poor	N2b	M0	Yes	Yes	No	2.72603	Alive
76	71	M	Ex-smoker	10	Lip and Oral Cavity	Buccal Mucosa	4	T4a	Mod	N2b	M0	Yes	Yes	No	2.87397	Alive
77	66	F	unknown	na	Lip and Oral Cavity	Tongue	3.2	T3	Poor	N2b	M0	Yes	Yes	Yes	0.808219	Deceased
78	64	M	Ex-smoker	28	Lip and Oral Cavity	Tongue	2.2	T3	Poor	N2b	M0	Yes	Yes	No	0.726027	Alive
79	73	M	Ex-smoker	60	Lip and Oral Cavity	Tongue	1.1	T3	Mod	N2c	M0	Yes	Yes	No	0.663014	Alive
80	88	F	Non-smoker	0	Lip and Oral Cavity	Upper Alveolus and Gingiva	0.7	T4a	Mod	N3	M0	Yes	Yes	No	1.72877	Deceased
81	76	M	Ex-smoker	50	Hypopharynx	Pyriform Sinus	2.5	T4a	Poor	N2b	M0	Yes	Yes	No	1.64932	Deceased
82	69	M	Current	30	Lip and Oral Cavity	Tongue	1.7	T2	Mod	N2c	M0	Yes	Yes	No	2.52877	Alive
83	58	M	Non-smoker	0	Lip and Oral Cavity	Lower Alveolus and Gingiva	2.1	T4a	Well	N0	M0	Yes	No	No	2.72329	Alive
84	53	M	Current	12	Lip and Oral Cavity	Buccal Mucosa	2.7	T3	Poor	N2b	M0	Yes	Yes	Yes	1.27945	Deceased
85	55	M	Current	35	Lip and Oral Cavity	Floor of Mouth	1.5	T4a	Poor	N0	M0	Yes	Yes	No	2.59178	Alive
86	65	M	Ex-smoker	50	Lip and Oral Cavity	Tongue	2.5	T3	Poor	N2b	M0	Yes	Yes	Yes	0.706849	Deceased
87	66	M	Current	45	Lip and Oral Cavity	Tongue	1.5	T3	Poor	N3	M0	Yes	Yes	No	0.20274	Deceased
88	71	M	Non-smoker	0	Lip and Oral Cavity	Retromolar Trigone	0.8	T4a	Poor	N2b	M0	Yes	Yes	Yes	0.654795	Deceased

### Sheet: Sup Table 3
Supplemental Table 3. Distribution of SULF1- or SULF2-expressing cells among cell-types analyzed in a scRNAseq study of HNSC tumor tissues. The table summarizes single-cell RNA-seq data of 5578 cells from tumor tissues of 18 HNSC patients25. SULF1+ and SULF2+ cells were defined as individual cells with non-zero value of log2(TPM+1). Number and percentage of SULF1+ and SULF2+ cells in each cell ty…
cell_category	All	SULF1+	SULF1+ (%)	SULF2+	SULF2+ (%)
Tumor	2215	309	0.14	1389	0.627
Dendritic	51	1	0.02	17	0.333
B cell	138	2	0.014	20	0.145
T cell	1237	8	0.006	35	0.028
Mast	120	3	0.025	6	0.05
Macrophage	98	2	0.02	31	0.316
myocyte	19	1	0.053	1	0.053
Fibroblast	1440	691	0.48	307	0.213
Endothelial	260	47	0.181	134	0.515
sum	5578	1064	0.191	1940	0.348

### Sheet: Sup Table 4
Supplemental Table 4. Genes (n=100) with the highest SULF1 Pearson’s correlations (FDR<0.05) at the protein level in the CPTAC study26. ns, non-significant
	Subtype of fibroblast		Proteomics CPTAC		RNA-seq CPTAC
Gene name	Study 125	Study 227	SULF1	SULF2	SULF1	SULF2
SULF1	CAF1	COL11A1-related	1	0.41	1	0.393
CTHRC1	CAF1		0.844	0.393	0.852	0.473
POSTN	CAF1	COL11A1-related	0.808	0.44	0.83	0.515
CALD1	CAF1		0.802	0.431	0.697	0.605
MXRA5		COL11A1-related	0.798	0.421	0.671	0.501
AEBP1	CAF1	COL11A1-related	0.797	0.362	0.66	0.351
VCAN		COL11A1-related	0.796	0.379	0.828	0.457
COL5A1	CAF1	COL11A1-related	0.792	0.475	0.69	0.527
HTRA3			0.783	0.397	0.645	ns
FAP	CAF1	COL11A1-related	0.783	0.607	0.696	0.584
ISLR			0.779	0.375	0.721	0.519
RCN3	CAF1	COL11A1-related	0.769	0.528	0.774	0.555
THBS2	CAF1	COL11A1-related	0.765	0.439	0.707	0.505
SPARC	CAF1	COL11A1-related	0.753	0.529	0.777	0.582
MRC2			0.753	0.419	0.613	0.39
P3H3			0.736	0.405	0.406	0.252
P3H1	CAF1		0.735	0.526	0.665	0.675
COL3A1	CAF1	COL11A1-related	0.729	0.472	0.763	0.553
TGFB1I1			0.727	ns	0.654	0.5
CNN3	CAF1		0.727	0.331	0.529	0.443
PCOLCE		COL11A1-related	0.722	0.366	0.721	0.453
PALLD			0.718	0.39	0.386	0.349
SH3PXD2B			0.712	0.456	0.614	0.476
COL8A1			0.712	0.405	0.811	0.269
PHLDB1			0.712	0.354	0.571	0.443
LRP1	CAF2		0.711	0.313	0.428	0.266
SFRP2			0.705	0.412	0.714	0.44
AFAP1			0.704	0.282	0.508	0.37
MMP2		COL11A1-related	0.703	0.454	0.653	0.494
MSRB3			0.703	ns	0.728	0.358
COL5A2	CAF1	COL11A1-related	0.702	0.482	0.779	0.65
COL11A1		COL11A1-related	0.702	0.364	0.683	0.292
CCDC80	CAF2		0.698	0.298	0.528	0.29
FKBP7			0.697	0.322	0.741	0.34
CDH11	CAF1	COL11A1-related	0.697	0.277	0.768	ns
P3H4			0.691	0.464	0.34	ns
POGLUT2			0.689	0.472	0.525	0.612
FSTL1			0.689	0.414	0.713	0.417
FBLN1	CAF2		0.688	0.279	0.463	ns
SRPX2	CAF1		0.685	0.387	0.732	0.417

### Sheet: Sup Table 5
Supplemental Table 5: Percentage of SULF1 and SULF2 positive cells in the tumor and stroma of the 20 OSCC patients (A) and corresponding clinical characteristics (B).
A. SULFs positivity	Percentage of Tumor Cells		Percentage of Stroma Cells		Node Status	B. Patient Characteristics	Survival Group	Age at diagnosis	Gender	Smoker	Location	Tumor Size (max diam)	T-Stage	Histologic Grade	N-Stage	M-Stage	Surgery	Neck Dissection	Radiation	Chemo	F/u from Diagnosis (in years)	Outcome
Slide ID	Sulf1+	Sulf2+	Sulf1+	Sulf2+		Slide ID
13492 D6	0.09	0.94	0.44	0.52	Positive	13492 D6	poor	78	F	Former	Tongue	3.2 cm	2	Mod Diff	2b	0	Yes	Yes	Yes	NA	0.59	Deceased
2526 A4	0.14	0.66	0.22	0.15	Positive	2526 A4	poor	69	F	Never	Tongue	2.2 cm	2	Poor Diff	1	0	Yes	Yes	Yes	Yes	0.85	Alive
9325 D7	0.08	0.68	0.47	0.26	Positive	9325 D7	poor	48	F	Never	Tongue	2.5 cm	2	Mod Diff	1	0	Yes	Yes	Yes	No	10.71	Deceased
9343-K3	0.06	0.72	0.53	0.38	Positive	9343-K3	poor	58	M	Former	Tongue	5 cm	3	Well Diff	2b	0	Yes	Yes	Yes	Yes	1.42	Deceased
9371 A4	0.1	0.1	0.15	0.12	Positive	9371 A4	poor	53	M	Current	Tongue	0.5 cm	1	Well Diff	1	0	Yes	Yes	Yes	No	4.79	Deceased
9401-B7	0.11	0.74	0.25	0.27	Positive	9401-B7	poor	43	M	Never	Tongue	NA	1	Mod Diff	1	0	Yes	Yes	Yes	Yes	1.61	Deceased
9422-H3	0.09	0.51	0.28	0.17	Positive	9422-H3	poor	85	F	Current	Tongue	NA	2	Mod Diff	2b	0	Yes	Yes	Yes	Yes	0.65	Deceased
9434-P2	0.13	0.88	0.4	0.37	Positive	9434-P2	poor	80	F	Never	Tongue	2.9 cm	2	Poor Diff	2c	1	Yes	Yes	No	Yes	0.72	Alive
9477-B9	0.09	0.36	0.25	0.27	Positive	9477-B9	poor	67	M	Former	Tongue	1.5 cm	1	Well Diff	1	0	Yes	Yes	Yes	No	1.05	Deceased
9504-E12	0.05	0.64	0.37	0.24	Positive	9504-E12	poor	53	F	Current	Tongue	3.0 cm	4a	Poor Diff	2b	0	Yes	Yes	No	Yes	0.15	Deceased
2507-D4	0.05	0.52	0.14	0.11	Negative	2507-D4	good	46	F	Current	Tongue	2.2 cm	2	Poor Diff	0	0	Yes	Yes	Yes	Yes	9.55	Alive
9318-BFS	0.04	0.02	0.03	0.01	Negative	9318-BFS	good	73	F	Never	Tongue	0.7 cm	1	Mod Diff	0	0	Yes	Yes	No	No	16.28	Alive
9356 D10	0.13	0.84	0.5	0.47	Negative	9356 D10	good	38	M	Never	Tongue	NA	2	Well Diff	0	0	Yes	No	Yes	Yes	15.02	Alive
9362-B2	0.14	0.72	0.18	0.18	Negative	9362-B2	good	87	M	Never	Tongue	3.6 cm	2	Mod Diff	0	0	Yes	Yes	No	No	9.56	Alive
9366 C4	0.02	0.03	0.03	0.03	Negative	9366 C4	good	56	F	Former	Tongue	NA	1	NA	0	0	Yes	No	No	No	13.99	Alive
9370-D5	0.02	0.13	0.04	0.1	Negative	9370-D5	good	78	F	Current	Tongue	NA	1	Well Diff	0	0	Yes	Yes	No	No	9.01	Alive
9384-A3	0.08	0.17	0.11	0.09	Negative	9384-A3	good	34	F	Never	Tongue	2.5 cm	2	Mod Diff	0	0	Yes	Yes	No	No	4.7	Alive
9466-AFS	0.07	0.7	0.16	0.14	Negative	9466-AFS	good	65	F	Never	Tongue	1.3 cm	1	Poor Diff	0	0	Yes	Yes	No	No	4.2	Alive
9470-F2	0.13	0.53	0.34	0.46	Negative	9470-F2	good	44	M	Never	Tongue	0.5 cm	1	Well Diff	0	0	Yes	Yes	No	No	6.37	Alive
9497-A6	0.06	0.6	0.28	0.24	Negative	9497-A6	good	46	M	Never	Tongue	2 cm	1	Mod Diff	0	0	Yes	Yes	Yes	No	11.35	Alive
